# Genome-wide Identification of the Laccase Gene Family in White Jute (*Corchorus capsularis*): Potential Targets for Lignin Engineering in Bast Fibre

**DOI:** 10.1101/2024.07.17.603856

**Authors:** Subhadarshini Parida, Deepak Kumar Jha, Khushbu Kumari, Seema Pradhan, Nrisingha Dey, Shuvobrata Majumder

**Author notes:** Equality contributed (Subhadarshini Parida, Deepak Kumar Jha).

## Abstract

Jute (*Corchorus* spp.) is an important industrial bast fibre crop valued for its lignocellulosic fibres, yet the molecular basis of fibre lignification remains unexplored. Laccase (EC 1.10.3.2) is a key enzyme catalysing the final steps of lignin polymerisation. A genome-wide analysis of white jute (*Corchorus capsularis*) identified 32 putative laccase genes (*CcaLAC*s) that were phylogenetically grouped into six clades. Expression profiling revealed predominant expression in phloem tissue (16 genes), followed by leaf (8) and xylem/root tissues (4). Several *CcaLAC*s showed progressive upregulation from early growth to harvest stages. Homology with *Arabidopsis* laccases highlighted candidate genes involved in lignification, which were further supported by transcriptomic and qRT-PCR analyses. Notably, key *CcaLAC*s showed significantly reduced expression in *dlpf* (deficient lignified phloem fibre), a low-lignin white jute mutant. *CcaLAC* expression was also responsive to abiotic stresses, including abscisic acid and copper. MicroRNA target prediction identified Ath-miR397a and Ath-miR397b as potential regulators of multiple *CcaLAC*s. Structural and subcellular analyses revealed conserved motifs, transmembrane domains, and diverse cellular localisation. Gene ontology analysis linked *CcaLAC*s to lignin and phenylpropanoid biosynthesis. Among them, *CcaLAC28* and *CcaLAC32* emerged as strong candidate genes associated with phloem fibre lignification, representing promising targets for future functional validation towards developing low-lignin jute varieties.
