## Supplementary Table 1 for "Genome-wide Identification of the Laccase Gene Family in White Jute (*Corchorus capsularis*): Potential Targets for Lignin Engineering in Bast Fibre"

### Sheet: Sheet1
	Supplementary Table 1: List of primers
Sl. No.	Name	Forward Primer	Revers Primer	Tm (°C)
1	CcaLAC1	ATGGAGTTTGGCGTGGAATA	CAGGAGCAATGGTGAGAGAAT	60
2	CcaLAC2	GTGGTGGCATGCTCATAGT	TCAGGTGTGGGAAATGGATAAG	58
3	CcaLAC3	CTATTGGGTGGGATCTGGTATAG	GCGAACTTGGACAGTGTTAATC	58
4	CcaLAC4	GGCCAACCTGGAGATCTTTAT	GCATGGCGGCATTGATTATG	58
5	CcaLAC5	CAGCCAGCATGAACAACATAAG	GAAAGGTGGGTTACTGGGAAA	60
6	CcaLAC6	CTCCGTCTAATAAACTCCGGTATG	TGGTGAATGGCTTGGTGTAG	60
7	CcaLAC7	TGGATGCACCATTAACCATAGA	GTAATTGAGGGAGGATTGGTAAGA	58
8	CcaLAC8	AGGGACAATCCGAACCATTT	GGGAATAGCAGATAAGCCAGTAG	60
9	CcaLAC9	GTTGAAGCTGAAGGGCAATATG	GGTTTGCTTTCACCAAGACAG	60
10	CcaLAC10	CATGGAATGGAGTCAAGCAAAG	GGCCTGGAACTTGTAGGTATAG	60
11	CcaLAC11	TGCCGCTTCTGTCAACAA	CAGGGAAATCTGCCGTGTAATA	58
12	CcaLAC12	TGTTGTCGGAACGGGTATTG	AGTGGGAACACCAACTGTATTT	58
13	CcaLAC13	CTTGGAGTTCCTGATGGTATCG	GTGAACTCTGAAGCGGTATGT	60
14	CcaLAC14	GGCGGGAACGTTATTCCTATT	TCCTTTCTCAAAGCCGAGTG	60
15	CcaLAC15	CAGAAACTGACGGACGCTATAC	TGCATTCTGATCCATGGTAACT	60
16	CcaLAC16	GTCTTGGACCGCCATCTATTT	GCGAGGTTGAGGTTGTGTAT	60
17	CcaLAC17	GTGCACCCTGATACACCATTA	TGAAGGAAGTGCCCAAAGAA	60
18	CcaLAC18	GTGGAGGCTGATGCTGAATA	CTGATCAGCGGTGACAAGAA	60
19	CcaLAC20	CGAATGTGGGTAATGGGACTAA	TGACTCTCAGCACCAAGAATG	58
20	CcaLAC21	CAGGACAACGAGGAACACTATG	CTCCATGAGGTTGAGGGAATG	58
21	CcaLAC22	CTGGCATGGAATAAGGCAAATC	GTCCACCACTGTGAACTTGTA	58
22	CcaLAC23	GCATTACTCCAAGCCCATTTC	GGTGGGTTGCCTGTATAGTT	60
23	CcaLAC24	AGTCATGGACCGCGATTTAC	GAGATAGAACTGCTGTCCCAAATA	60
24	CcaLAC25	CTGTTCAGGTGTACCCAAAGT	AGAATTGGTGGCCTAGGTATTG	60
25	CcaLAC26	TCTCACGAGCTTGGACAATATG	GACTCCATGGATCTGACCTTTC	58
26	CcaLAC27	CCAATGCACCTTCATGGATTTAG	TTTGGTAAGGAGGATCGACAAG	55
27	CcaLAC28	CACCTACGTCAAACCCTTCA	GGAAGCTGCGACGAGATATT	58
28	CcaLAC30	AGTGGCCAGTCTTACGTTTAC	GGGTCCATAAACAGTTGCTCTA	58
29	CcaLAC31	TTGACGTCGATGCTAGTTATGT	GGGTAGTTGGGTTTGGTCTT	58
30	CcaLAC32	AGGGTGTTTACACTCCTGATTT	CTTTGTTCCATTGCTGACCATAG	58
31	CcaLAC33	TTCAGTTGGTGTAAGAGGAAGAG	GAGGTTGAGATGTAGGGAGTTG	58
32	CcaLAC34	TGGAGTACATGTTCGCATCTC	CCGGCTTTAGTTCGTATGGT	60
