## Supplementary Table 2 for "Genome-wide Identification of the Laccase Gene Family in White Jute (*Corchorus capsularis*): Potential Targets for Lignin Engineering in Bast Fibre"

### Sheet: Sheet1
Supplementary Table 2: List of orthologous and paralogous pairs of CcaLAC genes
Orthologous pairs between C. capsularis and A. thaliana							Orthologous pairs between C. capsularis and O. sativa						Orthologous pairs between C. capsularis and T. cacao						Paraologous pairs among C. capsularis
S. No.	AtLAC	CcaLAC					S. No.	OsLAC	CcaLAC				S. No.	TheccLAC	CcaLAC				S. No.	CcaLAC	CcaLAC
1	AtLAC17	CcaLAC23					1	OsLac11	CcaLAC23				1	Thecc1EG006868	CcaLAC7				1	CcaLAC5	CcaLAC4
2	AtLAC11	CcaLAC7					2	OsLac4	CcaLAC23				2	Thecc1EG032988	CcaLAC23				2	CcaLAC4	CcaLAC27
3	AtLAC11	CcaLAC21					3	OsLac5	CcaLAC31				3	Thecc1EG000357	CcaLAC12				3	CcaLAC31	CcaLAC23
4	AtLAC17	CcaLAC32					4	OsLac4	CcaLAC32				4	Thecc1EG041673	CcaLAC28				4	CcaLAC5	CcaLAC27
5	AtLAC4	CcaLAC28					5	OsLac11	CcaLAC32				5	Thecc1EG005115	CcaLAC18				5	CcaLAC23	CcaLAC32
6	AtLAC17	CcaLAC31					6	OsLac4	CcaLAC31				6	Thecc1EG021909	CcaLAC20				6	CcaLAC32	CcaLAC31
7	AtLAC11	CcaLAC12					7	OsLac11	CcaLAC31				7	Thecc1EG041965	CcaLAC32				7	CcaLAC7	CcaLAC12
8	AtLAC3	CcaLAC26					8	OsLac15	CcaLAC23				8	Thecc1EG032988	CcaLAC31				8	CcaLAC7	CcaLAC21
9	AtLAC13	CcaLAC26					9	OsLac2	CcaLAC7				9	Thecc1EG041799	CcaLAC30				9	CcaLAC21	CcaLAC12
10	AtLAC16	CcaLAC28					10	OsLac15	CcaLAC32				10	Thecc1EG042229	CcaLAC26				10	CcaLAC30	CcaLAC20
11	AtLAC2	CcaLAC31					11	OsLac14	CcaLAC23				11	Thecc1EG041965	CcaLAC23				11	CcaLAC31	CcaLAC30
12	AtLAC2	CcaLAC30					12	OsLac5	CcaLAC23				12	Thecc1EG001179	CcaLAC8				12	CcaLAC30	CcaLAC23
13	AtLAC10	CcaLAC28					13	OsLac2	CcaLAC21				13	Thecc1EG000357	CcaLAC7				13	CcaLAC23	CcaLAC20
14	AtLAC1	CcaLAC22					14	OsLac14	CcaLAC32				14	Thecc1EG032988	CcaLAC32				14	CcaLAC31	CcaLAC20
15	AtLAC2	CcaLAC23					15	OsLac15	CcaLAC31				15	Thecc1EG006868	CcaLAC12				15	CcaLAC32	CcaLAC30
16	AtLAC2	CcaLAC32					16	OsLac15	CcaLAC30				16	Thecc1EG041965	CcaLAC31				16	CcaLAC6	CcaLAC4
17	AtLAC6	CcaLAC18					17	OsLac5	CcaLAC32				17	Thecc1EG006868	CcaLAC21				17	CcaLAC32	CcaLAC20
18	AtLAC17	CcaLAC20					18	OsLac14	CcaLAC31				18	Thecc1EG022167	CcaLAC21				18	CcaLAC15	CcaLAC14
							19	OsLac2	CcaLAC12				19	Thecc1EG012703	CcaLAC22
							20	OsLac14	CcaLAC30				20	Thecc1EG021754	CcaLAC28
													21	Thecc1EG000357	CcaLAC21
													22	Thecc1EG032988	CcaLAC30
													23	Thecc1EG036602	CcaLAC3
													24	Thecc1EG046081	CcaLAC1
													25	Thecc1EG036602	CcaLAC2
													26	Thecc1EG021909	CcaLAC30
													27	Thecc1EG001174	CcaLAC9
													28	Thecc1EG041799	CcaLAC23
													29	Thecc1EG022166	CcaLAC12
													30	Thecc1EG021909	CcaLAC23
													31	Thecc1EG046080	CcaLAC3
													32	Thecc1EG036602	CcaLAC2
													33	Thecc1EG021909	CcaLAC31
													34	Thecc1EG041799	CcaLAC20
													35	Thecc1EG022166	CcaLAC21
													36	Thecc1EG041799	CcaLAC31
													37	Thecc1EG032988	CcaLAC20
													38	Thecc1EG046080	CcaLAC2
													39	Thecc1EG000430	CcaLAC11
													40	Thecc1EG041799	CcaLAC32
													41	Thecc1EG041965	CcaLAC30
													42	Thecc1EG046080	CcaLAC2
													43	Thecc1EG021909	CcaLAC32
													44	Thecc1EG041965	CcaLAC20
													45	Thecc1EG046798	CcaLAC23
													46	Thecc1EG001176	CcaLAC9
													47	Thecc1EG046798	CcaLAC32
													48	Thecc1EG042428	CcaLAC26
													49	Thecc1EG022320	CcaLAC21
													50	Thecc1EG042605	CcaLAC28
													51	Thecc1EG046798	CcaLAC31
