## Supplementary Table 3 for "Genome-wide Identification of the Laccase Gene Family in White Jute (*Corchorus capsularis*): Potential Targets for Lignin Engineering in Bast Fibre"

### Sheet: Sheet1
Supplementary Table 3: Bootstrap values of phylogenetic clades
Descendant taxa	Bootstrap (%)	Phylogenetic Group
Thecc1EG046080, Thecc1EG036602	92.3	Group I
CcaLAC1, Thecc1EG046081	85.2	Group I
CcaLAC12, Thecc1EG000357	64.4	Group I
CcaLAC12, Thecc1EG000357, CcaLAC7	59.1	Group I
CcaLAC3, CcaLAC2, Thecc1EG046080, Thecc1EG036602	52.2	Group I
CcaLAC12, Thecc1EG000357, CcaLAC7, Thecc1EG006868	51.1	Group I
CcaLAC28, AtLAC16	48.9	Group I
CcaLAC21, Thecc1EG022320	45.3	Group I
AtLAC4, AtLAC10	43.5	Group I
Thecc1EG041673, CcaLAC28, AtLAC16	39.7	Group I
CcaLAC2, Thecc1EG046080, Thecc1EG036602	33.2	Group I
AtLAC11, CcaLAC21, Thecc1EG022320	32.4	Group I
CcaLAC11, Thecc1EG000430	95.3	Group II
OsLAC6, OsLAC13	90.8	Group II
CcaLAC18, Thecc1EG005115	78.5	Group II
AtLAC6, CcaLAC18, Thecc1EG005115	69.7	Group II
Thecc1EG001176, Thecc1EG001174	85.6	Group III
CcaLAC8, Thecc1EG001179	85.5	Group III
Thecc1EG001176, Thecc1EG001174, CcaLAC9	83.9	Group III
Thecc1EG001176, Thecc1EG001174, CcaLAC9, CcaLAC8, Thecc1EG001179, CcaLAC33, CcaLAC34	83.7	Group III
Thecc1EG001176, Thecc1EG001174, CcaLAC9, CcaLAC8, Thecc1EG001179	72.9	Group III
CcaLAC16, CcaLAC24	71.7	Group III
CcaLAC14, CcaLAC15, CcaLAC13, CcaLAC10, CcaLAC17, CcaLAC25, CcaLAC16, CcaLAC24	70.9	Group III
CcaLAC14, CcaLAC15, CcaLAC13	64.7	Group III
CcaLAC25, CcaLAC16, CcaLAC24	59.7	Group III
CcaLAC14, CcaLAC15	55.1	Group III
CcaLAC10, CcaLAC17	54.4	Group III
CcaLAC10, CcaLAC17, CcaLAC25, CcaLAC16, CcaLAC24	47.6	Group III
Thecc1EG022167, Thecc1EG022166	39.6	Group III
Thecc1EG001176, Thecc1EG001174, CcaLAC9, CcaLAC8, Thecc1EG001179, CcaLAC33	37.8	Group III
OsLAC21, OsLAC27	85.9	Group IV
AtLAC5, AtLAC12	82.7	Group IV
CcaLAC26, Thecc1EG042229	71.7	Group IV
CcaLAC27, CcaLAC5	59.6	Group IV
Thecc1EG042428, AtLAC5, AtLAC12	50.4	Group IV
AtLAC3, AtLAC13	40.9	Group IV
OsLAC8, OsLAC20	36.6	Group IV
OsLAC14, OsLAC15	93.9	Group V
OsLAC1, OsLAC10, OsLAC25, OsLAC19	81.6	Group V
CcaLAC20, Thecc1EG021909	78.4	Group V
OsLAC1, OsLAC10	73.6	Group V
OsLAC1, OsLAC10, OsLAC25	71.8	Group V
CcaLAC23, Thecc1EG032988, CcaLAC31, CcaLAC32, ATLAC17, Thecc1EG041965	64.4	Group V
CcaLAC22, Thecc1EG012703, ATLAC1	60.2	Group V
CcaLAC30, Thecc1EG041799, ATLAC2	58.5	Group V
CcaLAC23, Thecc1EG032988	56	Group V
ATLAC17, Thecc1EG041965	55.5	Group V
CcaLAC22, Thecc1EG012703	52.5	Group V
CcaLAC30, Thecc1EG041799	46.4	Group V
CcaLAC32, ATLAC17, Thecc1EG041965	41.3	Group V
CcaLAC23, Thecc1EG032988, CcaLAC31	40.5	Group V
CcaLAC30, Thecc1EG041799, ATLAC2, OsLAC14, OsLAC15, OsLAC5, OsLAC11, CcaLAC23, Thecc1EG032988, CcaLAC31, CcaLAC32, ATLAC17, Thecc1EG041965	38.3	Group V
OsLAC22, OsLAC23, OsLAC24	91.9	Group VI
OsLAC23, OsLAC24	55.8	Group VI
AtLAC7, Thecc1EG021795	40.7	Group VI
OsLAC17, OsLAC22, OsLAC23, OsLAC24	37.8	Group VI
