## Supplementary Table 4 for "Genome-wide Identification of the Laccase Gene Family in White Jute (*Corchorus capsularis*): Potential Targets for Lignin Engineering in Bast Fibre"

### Sheet: Sheet1
Supplementary Table 3: Protein features and chromosomal details of identified 32 CcaLAC members in Corchorus capsularis
CcaLAC	Database Gene ID	Chromosome	Strand (+/-)	Chromosomal Coordinates		bp length	Introns	Exons	Sequence length (amino acids)	Molecular weight (kDa)	Theoretical pI	The instability index	Aliphatic index	Grand average of hydropathicity (GRAVY)	Sub-cellular localization
				Start	End
CcaLAC1	GWHPBCLC001173	Chr1	-	22795912	22797242	1330	4	5	293	31.8548	5.01	28.99	85.22	-0.035	chloroplast
CcaLAC2	GWHPBCLC001174	Chr1	+	22801270	22810442	9172	10	11	1020	113.53	6.03	32.01	75.3	-0.246	chloroplast
CcaLAC3	GWHPBCLC001176	Chr1	+	22844451	22859035	14584	13	14	1007	111.633	5.07	33.86	76.58	-0.152	endoplasmic reticulum
CcaLAC4	GWHPBCLC001178	Chr1	+	22964379	22966168	1789	3	4	381	42.8167	8.18	29.49	80.37	-0.292	cytoplasm
CcaLAC5	GWHPBCLC001179	Chr1	+	22977960	22981302	3342	4	5	566	63.5933	7.31	31.76	74.26	-0.275	chloroplast
CcaLAC6	GWHPBCLC001182	Chr1	+	23052866	23055291	2425	5	6	603	67.8225	8.64	33.01	76.93	-0.238	chloroplast
CcaLAC7	GWHPBCLC002591	Chr1	+	41556075	41558267	2192	5	6	563	62.2937	8.45	33.58	86.23	-0.069	cytoplasm
CcaLAC8	GWHPBCLC003786	Chr2	-	1850108	1852257	2149	4	5	588	66.1964	8.69	36.53	81.89	-0.254	mitochondria
CcaLAC9	GWHPBCLC003791	Chr2	-	1890576	1892851	2275	5	6	611	68.3004	6.55	36.6	84.19	-0.181	cytoplasm
CcaLAC10	GWHPBCLC004194	Chr2	+	5893452	5902157	8705	14	15	1027	114.711	9.54	34.9	88.04	-0.169	cytoplasm
CcaLAC11	GWHPBCLC004256	Chr2	-	6608594	6611739	3145	5	6	580	64.9402	7.27	35.58	83.14	-0.128	vacuoles
CcaLAC12	GWHPBCLC004295	Chr2	+	6896233	6902063	5830	14	15	862	95.5498	8.85	33.08	83.91	-0.131	cytoplasm; nucleus
CcaLAC13	GWHPBCLC005147	Chr2	-	19718413	19723478	5065	8	9	594	66.396	6.07	32.52	86.08	-0.162	vacuoles
CcaLAC14	GWHPBCLC008300	Chr3	+	39122155	39125571	3416	10	11	635	71.1379	8.72	38.02	83.5	-0.23	golgi apparatus; plasma membrane
CcaLAC15	GWHPBCLC008874	Chr3	-	44588219	44591563	3344	8	9	622	69.9065	6.92	32.15	86.33	-0.173	extracellular space
CcaLAC16	GWHPBCLC009134	Chr4	+	1176471	1180573	4102	7	8	485	54.0189	9.04	34.22	78.8	-0.28	golgi apparatus
CcaLAC17	GWHPBCLC009197	Chr4	+	1706542	1708961	2419	7	8	555	62.2311	9.12	37.02	87.12	-0.238	golgi apparatus
CcaLAC18	GWHPBCLC010239	Chr4	+	10879925	10882214	2289	5	6	575	63.7619	8.39	30	81.36	-0.11	extracellular space
CcaLAC20	GWHPBCLC013482	Chr5	-	2302784	2305779	2995	5	6	576	63.8722	9.3	32.85	80.73	-0.194	peroxisome
CcaLAC21	GWHPBCLC013679	Chr5	+	4467723	4469930	2207	5	6	561	62.5874	9.37	37.93	83.23	-0.124	cytoplasm
CcaLAC22	GWHPBCLC016373	Chr6	-	9700863	9704922	4059	4	5	578	64.635	6.83	27.22	82.3	-0.103	cytoplasm
CcaLAC23	GWHPBCLC017617	Chr6	+	34610126	34612336	2210	5	6	577	63.6823	8.86	30.84	87.8	-0.007	extracellular space
CcaLAC24	GWHPBCLC017798	Chr6	-	35969685	35973176	3491	7	8	542	60.9274	9.51	37.26	82.86	-0.233	endoplasmic reticulum
CcaLAC25	GWHPBCLC018843	Chr7	+	63239	65815	2576	7	8	525	57.9234	6.05	39.42	85.75	-0.09	chloroplast
CcaLAC26	GWHPBCLC018907	Chr7	+	608692	621876	13184	27	28	1583	177.316	6.66	43.34	93.14	-0.164	nucleus
CcaLAC27	GWHPBCLC019742	Chr7	-	11057803	11061616	3813	5	6	564	63.7566	8.94	32.9	73.63	-0.336	chloroplast
CcaLAC28	GWHPBCLC020872	Chr7	-	37132335	37135405	3070	5	6	560	61.4658	9.28	33.16	88.55	-0.022	vacuoles
CcaLAC30	GWHPBCLC021267	Chr7	+	41176424	41178674	2250	5	6	576	63.622	9.41	33.09	82.24	-0.109	vacuoles
CcaLAC31	GWHPBCLC021382	Chr7	-	42081673	42084100	2427	6	7	574	63.1176	9.19	29.03	86.43	-0.055	nucleus
CcaLAC32	GWHPBCLC021391	Chr7	+	42157906	42160349	2443	5	6	584	64.4616	9.33	28.74	88.46	-0.046	nucleus
CcaLAC33	GWHPBCLC021419	Chr7	-	42441861	42445004	3143	5	6	551	61.8436	6.36	36.1	76.81	-0.38	cytoskeletons
CcaLAC34	GWHPBCLC021420	Chr7	-	42461803	42464597	2794	4	5	565	63.1719	6.4	32.15	84.76	-0.251	cytoplasm; nucleus
