## Supplementary Table 5 for "Genome-wide Identification of the Laccase Gene Family in White Jute (*Corchorus capsularis*): Potential Targets for Lignin Engineering in Bast Fibre"

### Sheet: Sheet1
Supplementary Table 5: Ka/Ks values
Seq_1	Seq_2	Ka	Ks	Ka_Ks
CcaLAC5	CcaLAC4	0.065754	0.269337	0.244133
CcaLAC4	CcaLAC27	0.0731098	0.348586	0.209732
CcaLAC31	CcaLAC23	0.0450095	0.421708	0.106732
CcaLAC5	CcaLAC27	0.0788386	0.203714	0.387006
CcaLAC23	CcaLAC32	0.0733901	0.949635	0.0772824
CcaLAC32	CcaLAC31	0.0862118	0.942121	0.0915082
CcaLAC7	CcaLAC12	0.147787	1.42753	0.103526
CcaLAC7	CcaLAC21	0.116924	1.76471	0.0662569
CcaLAC21	CcaLAC12	0.172071	1.68957	0.101843
CcaLAC30	CcaLAC20	0.186578	1.76024	0.105996
CcaLAC31	CcaLAC30	0.15376	1.97672	0.0777856
CcaLAC30	CcaLAC23	0.153594	2.0126	0.0763159
CcaLAC23	CcaLAC20	0.179074	1.8448	0.0970698
CcaLAC31	CcaLAC20	0.178334	1.46559	0.12168
CcaLAC32	CcaLAC30	0.154834	1.72162	0.0899351
CcaLAC6	CcaLAC4	0.242301	0.969917	0.249816
CcaLAC32	CcaLAC20	0.191389	2.09518	0.0913475
CcaLAC15	CcaLAC14	0.232535	1.32734	0.175189
Thecc1EG006868	CcaLAC7	0.0459765	0.410198	0.112084
Thecc1EG032988	CcaLAC23	0.0437866	0.399576	0.109583
Thecc1EG000357	CcaLAC12	0.0635527	0.525504	0.120937
Thecc1EG041673	CcaLAC28	0.0502365	0.568264	0.0884034
Thecc1EG005115	CcaLAC18	0.0535365	0.495723	0.107997
Thecc1EG021909	CcaLAC20	0.0671702	0.596527	0.112602
Thecc1EG041965	CcaLAC32	0.0545588	0.452827	0.120485
Thecc1EG032988	CcaLAC31	0.055669	0.400074	0.139147
Thecc1EG041799	CcaLAC30	0.0636109	0.315605	0.201552
Thecc1EG042229	CcaLAC26	0.145744	0.547376	0.26626
Thecc1EG041965	CcaLAC23	0.073416	0.733533	0.100086
Thecc1EG001179	CcaLAC8	0.0844731	0.53873	0.156801
Thecc1EG000357	CcaLAC7	0.0963843	2.26466	0.0425602
Thecc1EG032988	CcaLAC32	0.0813668	0.870347	0.0934878
Thecc1EG006868	CcaLAC12	0.163705	1.78224	0.0918533
Thecc1EG041965	CcaLAC31	0.0934614	0.803492	0.116319
Thecc1EG006868	CcaLAC21	0.117499	2.26003	0.0519902
Thecc1EG022167	CcaLAC21	0.0813787	0.48608	0.167418
Thecc1EG012703	CcaLAC22	0.0952438	0.429333	0.221841
Thecc1EG021754	CcaLAC28	0.132327	2.03411	0.0650542
Thecc1EG000357	CcaLAC21	0.132249	2.31938	0.0570192
Thecc1EG032988	CcaLAC30	0.152119	2.00988	0.0756856
Thecc1EG036602	CcaLAC3	0.142585	0.671188	0.212436
Thecc1EG046081	CcaLAC1	0.130366	0.451776	0.288563
Thecc1EG036602	CcaLAC2	0.193808	0.838818	0.231049
Thecc1EG021909	CcaLAC30	0.16878	2.45533	0.0687403
Thecc1EG001174	CcaLAC9	0.0951029	0.514127	0.184979
Thecc1EG041799	CcaLAC23	0.148133	1.89034	0.0783632
Thecc1EG022166	CcaLAC12	0.282788	1.51423	0.186753
Thecc1EG021909	CcaLAC23	0.161332	1.91684	0.0841657
Thecc1EG046080	CcaLAC3	0.19128	0.671431	0.284884
Thecc1EG036602	CcaLAC2	0.193808	0.838818	0.231049
Thecc1EG021909	CcaLAC31	0.165037	1.80225	0.0915728
Thecc1EG041799	CcaLAC20	0.188554	2.01447	0.0936
Thecc1EG022166	CcaLAC21	0.0469958	0.638985	0.0735476
Thecc1EG041799	CcaLAC31	0.153543	2.03956	0.0752825
Thecc1EG032988	CcaLAC20	0.180105	2.21952	0.081146
Thecc1EG046080	CcaLAC2	0.199033	0.811719	0.245199
Thecc1EG000430	CcaLAC11	0.0864778	0.552721	0.156458
Thecc1EG041799	CcaLAC32	0.164166	1.71418	0.0957694
Thecc1EG041965	CcaLAC30	0.157561	1.93875	0.0812692
Thecc1EG046080	CcaLAC2	0.199033	0.811719	0.245199
Thecc1EG021909	CcaLAC32	0.18671	2.24151	0.0832967
Thecc1EG041965	CcaLAC20	0.19548	2.15666	0.0906401
Thecc1EG046798	CcaLAC23	0.169307	1.82258	0.0928943
Thecc1EG001176	CcaLAC9	0.100987	0.460705	0.219201
Thecc1EG046798	CcaLAC32	0.198147	2.64422	0.0749359
Thecc1EG042428	CcaLAC26	0.266323	1.74237	0.152852
Thecc1EG022320	CcaLAC21	0.0781565	0.529937	0.147482
Thecc1EG046798	CcaLAC31	0.188293	1.87652	0.100342
AtLAC17	CcaLAC23	0.0951229	2.50138	0.0380282
AtLAC17	CcaLAC32	0.123948	2.05173	0.0604114
AtLAC4	CcaLAC28	0.166193	1.76484	0.0941689
AtLAC11	CcaLAC12	0.197869	3.23942	0.0610815
AtLAC13	CcaLAC26	0.160469	1.99807	0.0803122
AtLAC2	CcaLAC30	0.196124	2.56843	0.0763594
AtLAC10	CcaLAC28	0.194452	3.60945	0.0538729
AtLAC2	CcaLAC32	0.212893	2.61932	0.081278
AtLAC6	CcaLAC18	0.200712	1.78999	0.112131
