## Supplementary Table 6 for "Genome-wide Identification of the Laccase Gene Family in White Jute (*Corchorus capsularis*): Potential Targets for Lignin Engineering in Bast Fibre"

### Sheet: Sheet1
		CcaLAC1	CcaLAC2	CcaLAC3	CcaLAC4	CcaLAC5	CcaLAC6	CcaLAC7	CcaLAC8	CcaLAC9	CcaLAC10	CcaLAC11	CcaLAC12	CcaLAC13	CcaLAC14	CcaLAC15	CcaLAC16	CcaLAC17	CcaLAC18	CcaLAC20	CcaLAC21	CcaLAC22	CcaLAC23	CcaLAC24	CcaLAC25	CcaLAC26	CcaLAC27	CcaLAC28	CcaLAC30	CcaLAC31	CcaLAC32	CcaLAC33	CcaLAC34
ABRE	abscisic acid responsive element	1				1	1	1	1	1		1				1		1	1	1	1	1		1		1	1			1		1	1
AuxRR-core	auxin responsive element	1																	1	1
TGA-box	auxin-responsive element
TGA-element	auxin-responsive element	1			1		1		1	1		1			1	1		1			1	1	1					1		1
TATC-box	gibberellin-responsive element															1				1			1		1				1				1
GARE-motif	gibberellin-responsive element			1				1					1						1												1
P-box	gibberellin-responsive element							1		1			1				1		1					1	1		1	1		1	1	1	1
AE-box	light response			1				1		1	1	1	1		1	1	1	1		1					1	1	1	1		1
ACE	light responsive element	1	1		1										1							1									1
G-Box	light responsive element	1				1	1	1	1	1		1						1	1	1	1			1		1						1	1
Sp1	light responsive element				1					1
chs-CMA1a	light responsive element				1				1				1			1						1
chs-CMA2a	light responsive element																	1
GATA-motif	light responsive element	1		1	1	1	1					1		1		1					1				1						1	1	1
GT1-motif	light responsive element		1	1	1	1	1	1		1	1	1	1		1	1	1	1	1	1	1		1		1	1		1		1	1	1	1
I-box	light responsive element	1				1			1	1	1	1										1	1		1							1
TCT-motif	light responsive element				1	1	1	1	1	1		1	1		1	1			1	1			1	1		1		1	1			1	1
Box 4	light responsiveness	1	1	1	1	1	1	1	1	1	1	1		1		1	1	1	1	1	1	1	1	1	1	1	1	1	1	1	1	1	1
CGTCA-motif	MeJA-responsive element	1	1		1	1	1	1		1		1		1	1	1	1	1		1			1	1	1	1				1	1		1
TGACG-motif	MeJA-responsive element	1	1		1	1	1	1		1		1		1	1	1	1	1		1			1	1	1	1			1	1	1		1
AC-I	NF																		1	1
TCA-element	salicylic acid responsive element				1						1		1	1	1	1		1	1		1	1	1	1	1	1			1			1	1
MYB-like sequence			1	1	1	1	1	1	1	1	1	1	1		1	1			1	1	1	1		1	1	1	1	1	1	1	1	1	1
