## Supplementary Table 7 for "Genome-wide Identification of the Laccase Gene Family in White Jute (*Corchorus capsularis*): Potential Targets for Lignin Engineering in Bast Fibre"

### Sheet: Sheet1
Supplementary Table 5: miRNA Targets in CcaLACs
miRNA_Acc.	Target_Acc.	Expectation	UPE$	miRNA_start	miRNA_end	Target_start	Target_end	miRNA_aligned_fragment	alignment	Target_aligned_fragment	Inhibition	Multiplicity
Ath-miR156g	CcaLAC24	5	-1	1	20	39	58	CGACAGAAGAGAGUGAGCAC	::: . .: :.::::::::	UUGCAUUUUGUUUUCUGUCG	Translation	1
Ath-miR156h	CcaLAC32	5	-1	1	21	1259	1278	UUGACAGAAGAAAGAGAGCAC	:::: ::::::. :::::	AGGCUCA-UUUCUUUGGUCAA	Cleavage	1
Ath-miR156j	CcaLAC24	4.5	-1	1	20	39	58	UGACAGAAGAGAGAGAGCAC	::: .:.: :.:::::::.	UUGCAUUUUGUUUUCUGUCG	Translation	1
Ath-miR157a	CcaLAC24	4.5	-1	1	21	39	59	UUGACAGAAGAUAGAGAGCAC	::: .:.:.:.:::::::.	UUGCAUUUUGUUUUCUGUCGU	Cleavage	1
Ath-miR157a	CcaLAC33	4.5	-1	1	21	675	695	UUGACAGAAGAUAGAGAGCAC	.::::::::::: ::::	AACUUCUCUAUCUUCACUCAA	Cleavage	1
Ath-miR157b	CcaLAC24	4.5	-1	1	21	39	59	UUGACAGAAGAUAGAGAGCAC	::: .:.:.:.:::::::.	UUGCAUUUUGUUUUCUGUCGU	Cleavage	1
Ath-miR157b	CcaLAC33	4.5	-1	1	21	675	695	UUGACAGAAGAUAGAGAGCAC	.::::::::::: ::::	AACUUCUCUAUCUUCACUCAA	Cleavage	1
Ath-miR157c	CcaLAC24	4.5	-1	1	21	39	59	UUGACAGAAGAUAGAGAGCAC	::: .:.:.:.:::::::.	UUGCAUUUUGUUUUCUGUCGU	Cleavage	1
Ath-miR157c	CcaLAC33	4.5	-1	1	21	675	695	UUGACAGAAGAUAGAGAGCAC	.::::::::::: ::::	AACUUCUCUAUCUUCACUCAA	Cleavage	1
Ath-miR157d	CcaLAC24	3.5	-1	1	20	39	58	UGACAGAAGAUAGAGAGCAC	::: .:.:.:.:::::::.	UUGCAUUUUGUUUUCUGUCG	Cleavage	1
Ath-miR162a	CcaLAC26	4.5	-1	1	21	2386	2406	UCGAUAAACCUCUGCAUCCAG	::: ::.::.::::: :::	GUGGUUGUAGGGGUUUCUCGU	Cleavage	1
Ath-miR162b	CcaLAC26	4.5	-1	1	21	2386	2406	UCGAUAAACCUCUGCAUCCAG	::: ::.::.::::: :::	GUGGUUGUAGGGGUUUCUCGU	Cleavage	1
Ath-miR167a	CcaLAC23	4.5	-1	1	21	1174	1194	UGAAGCUGCCAGCAUGAUCUA	: ::::.: ::::::::.	GGAACCAUGUUUGCAGCUUCG	Translation	1
Ath-miR167a	CcaLAC24	5	-1	1	21	350	370	UGAAGCUGCCAGCAUGAUCUA	:::::: .:::.:::::.	AAGAUCAGAUUGGUAGCUUUU	Cleavage	1
Ath-miR167b	CcaLAC23	4.5	-1	1	21	1174	1194	UGAAGCUGCCAGCAUGAUCUA	: ::::.: ::::::::.	GGAACCAUGUUUGCAGCUUCG	Translation	1
Ath-miR167b	CcaLAC24	5	-1	1	21	350	370	UGAAGCUGCCAGCAUGAUCUA	:::::: .:::.:::::.	AAGAUCAGAUUGGUAGCUUUU	Cleavage	1
Ath-miR167c	CcaLAC24	5	-1	1	22	348	369	UAAGCUGCCAGCAUGAUCUUGU	: ::::::: .:::.:::::	AAAAGAUCAGAUUGGUAGCUUU	Cleavage	1
Ath-miR170	CcaLAC14	3.5	-1	1	21	1070	1090	UGAUUGAGCCGUGUCAAUAUC	:: : ::.:.::.:::::::	CAUUUAGAUAUGGUUCAAUCA	Cleavage	1
Ath-miR2111a	CcaLAC10	5	-1	1	21	2147	2167	UAAUCUGCAUCCUGAGGUUUA	: :::.::::::: :::. :	UCAACUUCAGGAUCCAGGGUC	Cleavage	1
Ath-miR2111b	CcaLAC10	5	-1	1	21	2147	2167	UAAUCUGCAUCCUGAGGUUUA	: :::.::::::: :::. :	UCAACUUCAGGAUCCAGGGUC	Cleavage	1
Ath-miR2934	CcaLAC9	5	-1	1	21	1568	1587	UCUUUCUGCAAACGCCUUGGA	::: ::: ::::: ::::.::	UCCUAGG-GUUUGGAGAAGGA	Cleavage	1
Ath-miR3440	CcaLAC31	4.5	-1	1	21	991	1011	UGGAUUGGUCAAGGGAAGCGU	: ::::::.::: ..:: :::	AAGCUUCCUUUGUUUAAACCA	Cleavage	1
Ath-miR3440	CcaLAC34	5	-1	1	21	1168	1188	UGGAUUGGUCAAGGGAAGCGU	: :::.:::::..:: ::	AACCCUCCUUUGACUGAUGCA	Cleavage	2
Ath-miR3440	CcaLAC34	5	-1	1	21	1366	1386	UGGAUUGGUCAAGGGAAGCGU	.:: :::::: ::::::	AAAUUUAACUUGACAAAUCCA	Cleavage	2
Ath-miR391	CcaLAC24	4	-1	1	21	1527	1547	UUCGCAGGAGAGAUAGCGCCA	: :.: ::::::::::::	CAGAGUUUACUCUCCUGCGAA	Cleavage	1
Ath-miR394a	CcaLAC6	5	-1	1	20	618	637	UUGGCAUUCUGUCCACCUCC	: ::: :::: ::::::.:	GAAGGCAGACAUAAUGCCGA	Cleavage	1
Ath-miR394b	CcaLAC6	5	-1	1	20	618	637	UUGGCAUUCUGUCCACCUCC	: ::: :::: ::::::.:	GAAGGCAGACAUAAUGCCGA	Cleavage	1
Ath-miR395a	CcaLAC16	4	-1	1	21	1040	1060	CUGAAGUGUUUGGGGGAACUC	::. ::.:.:.:::::::	ACAUUUACCUAGAUACUUCAG	Cleavage	1
Ath-miR395a	CcaLAC20	4.5	-1	1	21	529	549	CUGAAGUGUUUGGGGGAACUC	:: ::::.::::::::	AUAAUCAGCCAAGCACUUCAG	Cleavage	1
Ath-miR395b	CcaLAC16	4.5	-1	1	21	1040	1060	CUGAAGUGUUUGGGGGGACUC	:.. ::.:.:.:::::::	ACAUUUACCUAGAUACUUCAG	Cleavage	1
Ath-miR395c	CcaLAC16	4.5	-1	1	21	1040	1060	CUGAAGUGUUUGGGGGGACUC	:.. ::.:.:.:::::::	ACAUUUACCUAGAUACUUCAG	Cleavage	1
Ath-miR395d	CcaLAC16	4	-1	1	21	1040	1060	CUGAAGUGUUUGGGGGAACUC	::. ::.:.:.:::::::	ACAUUUACCUAGAUACUUCAG	Cleavage	1
Ath-miR395d	CcaLAC20	4.5	-1	1	21	529	549	CUGAAGUGUUUGGGGGAACUC	:: ::::.::::::::	AUAAUCAGCCAAGCACUUCAG	Cleavage	1
Ath-miR395e	CcaLAC16	4	-1	1	21	1040	1060	CUGAAGUGUUUGGGGGAACUC	::. ::.:.:.:::::::	ACAUUUACCUAGAUACUUCAG	Cleavage	1
Ath-miR395e	CcaLAC20	4.5	-1	1	21	529	549	CUGAAGUGUUUGGGGGAACUC	:: ::::.::::::::	AUAAUCAGCCAAGCACUUCAG	Cleavage	1
Ath-miR395f	CcaLAC16	4.5	-1	1	21	1040	1060	CUGAAGUGUUUGGGGGGACUC	:.. ::.:.:.:::::::	ACAUUUACCUAGAUACUUCAG	Cleavage	1
Ath-miR397a	CcaLAC30	0.5	-1	1	21	693	713	UCAUUGAGUGCAGCGUUGAUG	:::::.::::::::::::::	GAUCAAUGCUGCACUCAAUGA	Cleavage	1
Ath-miR397a	CcaLAC28	1.5	-1	1	21	681	701	UCAUUGAGUGCAGCGUUGAUG	::::::::::::::: :::::	CAUCAACGCUGCACUGAAUGA	Cleavage	1
Ath-miR397a	CcaLAC20	1.5	-1	1	21	678	698	UCAUUGAGUGCAGCGUUGAUG	::::::::::::::::: ::	AAUCAACGCUGCACUCAACGA	Cleavage	1
Ath-miR397a	CcaLAC23	1.5	-1	1	21	687	707	UCAUUGAGUGCAGCGUUGAUG	::::::::::::::::: ::	AAUCAACGCUGCACUCAACGA	Cleavage	1
Ath-miR397a	CcaLAC31	1.5	-1	1	21	696	716	UCAUUGAGUGCAGCGUUGAUG	::::::::::::::::: ::	AAUCAACGCUGCACUCAACGA	Cleavage	1
Ath-miR397a	CcaLAC21	2	-1	1	21	681	701	UCAUUGAGUGCAGCGUUGAUG	::::::.:::::::: :::::	CAUCAAUGCUGCACUGAAUGA	Cleavage	1
Ath-miR397a	CcaLAC7	2	-1	1	21	687	707	UCAUUGAGUGCAGCGUUGAUG	::::::.::::::::::: ::	CAUCAAUGCUGCACUCAACGA	Cleavage	1
Ath-miR397a	CcaLAC22	3	-1	1	21	684	704	UCAUUGAGUGCAGCGUUGAUG	::::::.:: ::.::.:::::	CAUCAAUGCAGCGCUUAAUGA	Cleavage	1
Ath-miR397a	CcaLAC2	4	-1	1	21	645	665	UCAUUGAGUGCAGCGUUGAUG	.:::::.:::::. : :::::	UAUCAAUGCUGCGAUGAAUGA	Cleavage	1
Ath-miR397a	CcaLAC3	4	-1	1	21	672	692	UCAUUGAGUGCAGCGUUGAUG	::.::.:::::: : :::::	AAUUAAUGCUGCAAUGAAUGA	Cleavage	2
Ath-miR397a	CcaLAC26	4.5	-1	1	21	3723	3743	UCAUUGAGUGCAGCGUUGAUG	::::::: :::::.: ::: :	CAUCAACUCUGCAUUGAAUCA	Cleavage	1
Ath-miR397a	CcaLAC3	5	-1	1	21	953	973	UCAUUGAGUGCAGCGUUGAUG	:: .:::::::: ::.::::	CAAUAACGCUGCCAUCGAUGA	Cleavage	2
Ath-miR397b	CcaLAC30	2	-1	1	21	693	713	UCAUUGAGUGCAUCGUUGAUG	:::::.: ::::::::::::	GAUCAAUGCUGCACUCAAUGA	Cleavage	1
Ath-miR397b	CcaLAC28	3	-1	1	21	681	701	UCAUUGAGUGCAUCGUUGAUG	:::::::: :::::: :::::	CAUCAACGCUGCACUGAAUGA	Cleavage	1
Ath-miR397b	CcaLAC20	3	-1	1	21	678	698	UCAUUGAGUGCAUCGUUGAUG	::::::: ::::::::: ::	AAUCAACGCUGCACUCAACGA	Cleavage	1
Ath-miR397b	CcaLAC31	3	-1	1	21	696	716	UCAUUGAGUGCAUCGUUGAUG	::::::: ::::::::: ::	AAUCAACGCUGCACUCAACGA	Cleavage	1
Ath-miR397b	CcaLAC23	3	-1	1	21	687	707	UCAUUGAGUGCAUCGUUGAUG	::::::: ::::::::: ::	AAUCAACGCUGCACUCAACGA	Cleavage	1
Ath-miR397b	CcaLAC21	3.5	-1	1	21	681	701	UCAUUGAGUGCAUCGUUGAUG	::::::.: :::::: :::::	CAUCAAUGCUGCACUGAAUGA	Cleavage	1
Ath-miR397b	CcaLAC7	3.5	-1	1	21	687	707	UCAUUGAGUGCAUCGUUGAUG	::::::.: ::::::::: ::	CAUCAAUGCUGCACUCAACGA	Cleavage	1
Ath-miR397b	CcaLAC22	4.5	-1	1	21	684	704	UCAUUGAGUGCAUCGUUGAUG	::::::.: ::.::.:::::	CAUCAAUGCAGCGCUUAAUGA	Cleavage	1
Ath-miR397b	CcaLAC34	5	-1	1	21	1089	1109	UCAUUGAGUGCAUCGUUGAUG	:::::: ::: ::::::::	CAUCAAAUAUGGCCUCAAUGA	Translation	1
Ath-miR399a	CcaLAC30	4	-1	1	21	381	401	UGCCAAAGGAGAUUUGCCCUG	:: : :: ::::.:::::::	AAGAGGAACUCUCUUUUGGCA	Cleavage	1
Ath-miR399a	CcaLAC22	4.5	-1	1	21	375	395	UGCCAAAGGAGAUUUGCCCUG	:: : : ::::::::::::	AAGAGGCACUCUCCUUUGGCA	Cleavage	1
Ath-miR399b	CcaLAC30	2.5	-1	1	21	381	401	UGCCAAAGGAGAGUUGCCCUG	:: : :::::::.:::::::	AAGAGGAACUCUCUUUUGGCA	Cleavage	1
Ath-miR399b	CcaLAC22	3	-1	1	21	375	395	UGCCAAAGGAGAGUUGCCCUG	:: : ::::::::::::::	AAGAGGCACUCUCCUUUGGCA	Cleavage	1
Ath-miR399b	CcaLAC32	4	-1	1	21	387	407	UGCCAAAGGAGAGUUGCCCUG	:::: :: :::.:::::::	AAGGGGCACCCUCUUUUGGCA	Cleavage	1
Ath-miR399b	CcaLAC18	5	-1	1	21	394	413	UGCCAAAGGAGAGUUGCCCUG	:::::: ::.:..: :::::	AAGGGCA-CUUUUUUCUGGCA	Cleavage	1
Ath-miR399c	CcaLAC30	2.5	-1	1	21	381	401	UGCCAAAGGAGAGUUGCCCUG	:: : :::::::.:::::::	AAGAGGAACUCUCUUUUGGCA	Cleavage	1
Ath-miR399c	CcaLAC22	3	-1	1	21	375	395	UGCCAAAGGAGAGUUGCCCUG	:: : ::::::::::::::	AAGAGGCACUCUCCUUUGGCA	Cleavage	1
Ath-miR399c	CcaLAC32	4	-1	1	21	387	407	UGCCAAAGGAGAGUUGCCCUG	:::: :: :::.:::::::	AAGGGGCACCCUCUUUUGGCA	Cleavage	1
Ath-miR399c	CcaLAC18	5	-1	1	21	394	413	UGCCAAAGGAGAGUUGCCCUG	:::::: ::.:..: :::::	AAGGGCA-CUUUUUUCUGGCA	Cleavage	1
Ath-miR399d	CcaLAC30	4	-1	1	21	381	401	UGCCAAAGGAGAUUUGCCCCG	: : :: ::::.:::::::	AAGAGGAACUCUCUUUUGGCA	Cleavage	1
Ath-miR399d	CcaLAC22	5	-1	1	21	376	395	UGCCAAAGGAGAUUUGCCCCG	: :::: ::::::::::::	AGAGGCAC-UCUCCUUUGGCA	Cleavage	1
Ath-miR399e	CcaLAC22	4	-1	1	21	376	395	UGCCAAAGGAGAUUUGCCUCG	:::::: ::::::::::::	AGAGGCAC-UCUCCUUUGGCA	Cleavage	1
Ath-miR399e	CcaLAC30	4	-1	1	21	382	401	UGCCAAAGGAGAUUUGCCUCG	:::: :: ::::.:::::::	AGAGG-AACUCUCUUUUGGCA	Cleavage	1
Ath-miR399e	CcaLAC7	4.5	-1	1	21	393	413	UGCCAAAGGAGAUUUGCCUCG	: ::: :: :::::::::	GCAUGCACAUAUCCUUUGGCU	Translation	1
Ath-miR399f	CcaLAC30	4	-1	1	21	381	401	UGCCAAAGGAGAUUUGCCCGG	: : :: ::::.:::::::	AAGAGGAACUCUCUUUUGGCA	Cleavage	1
Ath-miR399f	CcaLAC22	5	-1	1	21	376	395	UGCCAAAGGAGAUUUGCCCGG	:::: ::::::::::::	AGAGGCAC-UCUCCUUUGGCA	Cleavage	1
Ath-miR400	CcaLAC34	4.5	-1	1	21	481	501	UAUGAGAGUAUUAUAAGUCAC	:::: ::::::::::::	UUGACGGAUAAUACUCUCAAU	Cleavage	1
Ath-miR400	CcaLAC13	4.5	-1	1	21	1297	1317	UAUGAGAGUAUUAUAAGUCAC	:::.: ::..::::.::: :	CUGAUUAAUGGUACUUUCAAA	Cleavage	1
Ath-miR400	CcaLAC8	5	-1	1	21	1315	1335	UAUGAGAGUAUUAUAAGUCAC	:::::::.:.:::::	AAAAGCUAUAAUAUUUUCAUA	Cleavage	1
Ath-miR400	CcaLAC11	5	-1	1	21	811	831	UAUGAGAGUAUUAUAAGUCAC	::::: :::..:::.::	CAAACUUACAAUGUUCUUAUU	Cleavage	1
Ath-miR4227	CcaLAC10	4.5	-1	1	21	1682	1702	AUUGAUUGGUAACAUGAAAUU	:: :::: :..:::::::	UUGUUAAUGUCAUUAAUCAAU	Translation	1
Ath-miR4227	CcaLAC15	5	-1	1	21	209	229	AUUGAUUGGUAACAUGAAAUU	:: ::::: ::::::::	CUGUUAAUGUUCACAAUCAAU	Translation	1
Ath-miR4243	CcaLAC34	4	-1	1	21	1197	1217	UUGAAAUUGUAGAUUUCGUAC	:.: :.:.:::.::::..:	AAAUGCAGUUUACGAUUUUGA	Cleavage	1
Ath-miR4243	CcaLAC3	5	-1	1	21	2715	2735	UUGAAAUUGUAGAUUUCGUAC	:::: ::::.:: ::::	ACCCGAAUUCUAUAACUUCAC	Cleavage	1
Ath-miR4243	CcaLAC31	5	-1	1	21	1193	1213	UUGAAAUUGUAGAUUUCGUAC	: :: ::::.:.::. :::..	GAACCAAAUUUGCAGCUUCGG	Cleavage	1
Ath-miR472	CcaLAC34	5	-1	1	22	769	790	UUUUUCCUACUCCGCCCAUACC	:: ::.: : ::::::.::	UCAAUUGGUGUAAUAGGAAGAA	Translation	1
Ath-miR5020a	CcaLAC3	4	-1	1	21	2104	2124	UGGAAGAAGGUGAGACUUGCA	::: ::.::::::::: :	CAGAAGGCUUACCUUCUUCGA	Cleavage	1
Ath-miR5020a	CcaLAC2	5	-1	1	21	1807	1827	UGGAAGAAGGUGAGACUUGCA	..: :::.:.: :.:::::	AAUGAAUCUUAUCCUUUUCCA	Cleavage	1
Ath-miR5021	CcaLAC4	4.5	-1	1	20	689	708	GAAGAAGAAGAAGAAAAGAG	::::::::::::: : :.	ACCUUUUCUUCUUCUCCAUU	Cleavage	1
Ath-miR5023	CcaLAC4	4	-1	1	21	693	713	UUGGUAGUGGAUAAGGGGGCA	: .:..::: ::::.:.::::	UUUCUUCUUCUCCAUUGCCAA	Cleavage	1
Ath-miR5023	CcaLAC27	4	-1	1	21	690	710	UUGGUAGUGGAUAAGGGGGCA	: .:..::: ::::.:.::::	UUUCUUCUUCUCCAUUGCCAA	Cleavage	1
Ath-miR5023	CcaLAC5	4	-1	1	21	690	710	UUGGUAGUGGAUAAGGGGGCA	: .:..::: ::::.:.::::	UUUCUUCUUCUCCAUUGCCAA	Cleavage	1
Ath-miR5028	CcaLAC28	4.5	-1	1	21	1388	1408	AAUUGGGUUUAUGCUAGAGUU	: .: ::::..:..:::::	UUCAUUUGCAUGGAUUCAAUU	Cleavage	1
Ath-miR5028	CcaLAC25	5	-1	1	21	849	869	AAUUGGGUUUAUGCUAGAGUU	:.: :::: : :::::.:::	UAUUGUAGCCUCAACCCGAUU	Translation	1
Ath-miR5634	CcaLAC17	5	-1	1	21	1034	1054	AGGGACUUUGUGAAUUUAGGG	:::: :::::.::.:.:	GGGCAAAUCCACAAGGUUCUU	Cleavage	1
Ath-miR5997	CcaLAC3	4.5	-1	1	21	1367	1387	UGAAACCAAGUAGCUAAAUAG	: ::: : .::: ::::::.:	CAAUUCAUUUACAUGGUUUUA	Cleavage	1
Ath-miR5998	CcaLAC11	3.5	-1	1	21	1689	1709	ACAGUUUGUGUUUUGUUUUGU	: ::..:::::..:::::: :	AAAAGGCAAAAUGCAAACUUU	Cleavage	2
Ath-miR5998	CcaLAC11	5	-1	1	21	135	155	ACAGUUUGUGUUUUGUUUUGU	.: : .:::.:::. ::::::	GCUAUGCAAGACAUCAACUGU	Cleavage	2
Ath-miR773	CcaLAC33	5	-1	1	22	117	138	UUUGCUUCCAGCUUUUGUCUCC	.:.:::::::::::. ::	UAGGGCAAAAGCUGGAGACACC	Cleavage	1
Ath-miR773	CcaLAC10	5	-1	1	22	218	239	UUUGCUUCCAGCUUUUGUCUCC	.::: :::::: ::::...	CUGGACCAAAGCUUGAAGUGGU	Cleavage	1
Ath-miR773	CcaLAC30	5	-1	1	22	644	665	UUUGCUUCCAGCUUUUGUCUCC	: :.: :::::: :::..::	AUACAUAUAAGCUGAAAGUGAA	Cleavage	1
Ath-miR775	CcaLAC34	3.5	-1	1	23	498	520	UUUUCGAUGUCUAGCAGUGCCAA	:::::: :::: ::::::.	CAAUCACUGCGAGACUUCGAAAG	Cleavage	1
Ath-miR777	CcaLAC11	4.5	-1	1	22	1115	1136	UACGCAUUGAGUUUCGUUGCUU	::::. ...:::::::.::	UUGCAAUCGGGCUCAAUGUGUU	Cleavage	1
Ath-miR777	CcaLAC9	5	-1	1	22	312	333	UACGCAUUGAGUUUCGUUGCUU	:. ....: :::::::::.: :	AGAUGGUGUAACUCAAUGUGCA	Cleavage	1
Ath-miR779	CcaLAC26	5	-1	1	21	2064	2085	UGAUUGGAAAU-UUCGUUGACU	::::.::. :::::::.::.	CUUCAAUGAGGAUUUCCAGUCG	Translation	1
Ath-miR779	CcaLAC33	5	-1	1	21	1161	1181	UGAUUGGAAAUUUCGUUGACU	:: :.:::. ::...::::	CAUCCAUGAAGCUUUUGAUCA	Translation	1
Ath-miR781	CcaLAC26	5	-1	1	21	2921	2941	UUAGAGUUUUCUGGAUACUUA	: : :::.. :.:::::.:.:	UCAAUAUUUUGGAAACUUUGA	Cleavage	1
Ath-miR8165	CcaLAC22	5	-1	1	24	1710	1733	AAUGGAGGCAAGUGUGAAGGAGAU	: ::: :: :.:::::: :::	UCCCCCUGCAGAUUUGCCUACAUG	Cleavage	1
Ath-miR8165	CcaLAC5	5	-1	1	24	1671	1694	AAUGGAGGCAAGUGUGAAGGAGAU	:: ::. :: :::::::::	ACGACCGUCGGACAUGCCUCCAUG	Translation	1
Ath-miR8165	CcaLAC27	5	-1	1	24	1665	1688	AAUGGAGGCAAGUGUGAAGGAGAU	:: ::. :: :::::::::	ACGACCGUCGGACAUGCCUCCAUG	Translation	1
Ath-miR8179	CcaLAC22	4	-1	1	21	518	538	UGACUGCAUUAACUUGAUCGU	:.: : : :::.::::::::.	AUGCUGAUGUUGAUGCAGUCG	Cleavage	1
Ath-miR8179	CcaLAC12	4	-1	1	21	773	793	UGACUGCAUUAACUUGAUCGU	: : :::::.:::::::.	UAGUUGAAGUUGAUGCAGUUU	Cleavage	1
Ath-miR8181	CcaLAC3	4.5	-1	1	20	1917	1936	UGGGGGUGGGGGGGUGACAG	.:::: :...::.::.::..	UUGUCCCUUUCCUACUCCUG	Cleavage	1
Ath-miR8181	CcaLAC25	5	-1	1	20	479	498	UGGGGGUGGGGGGGUGACAG	::::. :....:::::.::	CUGUUCCUUUUCCACCUCCU	Cleavage	1
Ath-miR8182	CcaLAC14	5	-1	1	22	274	295	UUGUGUUGCGUUUCUGUUGAUU	: ::::::::..::.:.. ::	AUUCAACAGAGGCGUAGUUCAU	Cleavage	1
Ath-miR8184	CcaLAC7	4	-1	1	21	431	451	UUGGUCUGAUUACGAAUGUAU	.:.:: :.::::::: .::::	GUGCAAUUGUAAUCAUGCCAA	Cleavage	1
Ath-miR822	CcaLAC3	4	-1	1	21	2143	2163	UGCGGGAAGCAUUUGCACAUG	::: :::::::.::..: ::	AAUGAGCAAAUGUUUUUCACA	Cleavage	1
Ath-miR826	CcaLAC17	5	-1	1	21	1374	1394	UUUCACGUGUCCAAAACCAGA	::: :: ::....:::.::	AAUGGAUUGGGGUGUGUGGAA	Cleavage	1
Ath-miR838	CcaLAC32	4.5	-1	1	21	980	1000	UUUUCUUCUACUUCUUGCACA	:::::: :::::::::	CAAUGAAGAAGAAGAAGAAAA	Translation	1
Ath-miR840	CcaLAC24	4.5	-1	1	22	978	999	UUGUUUAGGUCCCUUAGUUUCU	:.:::. :::::::.:: :	GACAGCUAGUGGACCUAGACCA	Cleavage	1
Ath-miR840	CcaLAC26	5	-1	1	22	2895	2916	UUGUUUAGGUCCCUUAGUUUCU	::. :.: ::::::..:::.	UCAAGAUGAAGGACCUGGACAG	Cleavage	1
Ath-miR841a	CcaLAC26	5	-1	1	21	42	62	UUUCUAGUGGGUCGUAUUCAC	: :..: :::::::.: :..:	GCGGGUCCGACCCAUUUGGGA	Cleavage	1
Ath-miR841a	CcaLAC10	5	-1	1	21	876	896	UUUCUAGUGGGUCGUAUUCAC	: : : ::...:::::.::	CAGCACAAGAUUUACUAGGAA	Cleavage	1
Ath-miR841b	CcaLAC26	5	-1	1	21	43	63	AUUUCUAGUGGGUCGUAUUCA	:..: :::::::.: :..::	CGGGUCCGACCCAUUUGGGAU	Cleavage	1
Ath-miR841b	CcaLAC10	5	-1	1	21	877	897	AUUUCUAGUGGGUCGUAUUCA	: : : ::...:::::.:::	AGCACAAGAUUUACUAGGAAU	Cleavage	1
Ath-miR843	CcaLAC1	4.5	-1	1	21	651	671	UUUAGGUCGAGCUUCAUUGGA	:::::.::.:.:.: :..:	GACAAUGGAGUUUGGCGUGGA	Cleavage	1
Ath-miR843	CcaLAC14	5	-1	1	21	1039	1059	UUUAGGUCGAGCUUCAUUGGA	:::.::. ::::: :::::	GCCAGUGGUGCUCGCCCUAAC	Cleavage	1
Ath-miR861	CcaLAC32	5	-1	1	21	36	56	GAUGGAUAUGUCUUCAAGGAC	..:::..:.::: ::..::	ACUUUUGGGGGCAUUUCUGUC	Cleavage	1
Ath-miR866	CcaLAC3	4.5	-1	1	22	1126	1147	UCAAGGAACGGAUUUUGUUAAC	: ::::: .:: :::..:::.	UUGAACAAUGUCAGUUUUUUGG	Translation	1
Ath-miR869	CcaLAC1	4.5	-1	1	21	826	846	UCUGGUGUUGAGAUAGUUGAC	: :::: :::.: ::::.::	GGCAACCUUCUUACCACCGGA	Cleavage	1
Ath-miR869	CcaLAC26	5	-1	1	21	682	701	UCUGGUGUUGAGAUAGUUGAC	::: :: :::::::.:...::	GUCUAC-AUCUCAAUAUUGGA	Cleavage	1
Ath-miRN129	CcaLAC22	4	-1	1	21	1105	1125	AUGACUUAUUGUUGUGUUACC	: :: :::::::::::: : :	GUUAUCACAACAAUAAGCCUU	Cleavage	1
Ath-miRN129	CcaLAC31	5	-1	1	21	1348	1368	AUGACUUAUUGUUGUGUUACC	:::.::::...:::: ::	AAUAAUACAAUGGUAAGCAAU	Cleavage	1
Ath-miRN132	CcaLAC20	5	-1	1	21	125	145	AAGUCCUCGUGUUGCAUCGCU	: ::::...:: ::::::	GACUAUGCGGUACAAGGACUA	Cleavage	1
Ath-miRN133	CcaLAC11	3.5	-1	1	22	394	415	AUAGCUAUGAGAUCUGAGGGCU	:::: :::::::.::::	CAUGCUCAUAUCUCAUGGCUAA	Cleavage	1
Ath-miRN133	CcaLAC31	5	-1	1	22	403	424	AUAGCUAUGAGAUCUGAGGGCU	: :::: :: ::::.::::	CACGCUCAUAUAUCAUGGCUAA	Translation	1
Ath-miRN135	CcaLAC26	3.5	-1	1	21	1715	1735	UUAGAAUGUGAUGCAAAACUU	:::: :::::::::.::	CUGUUUCUCAUCACAUUUUAC	Cleavage	1
Ath-miRN137	CcaLAC14	5	-1	1	21	1377	1397	ACAAUUCCGUCAACUAAAACC	:::: :::: :::::: :	AUUUUUCGUUGUCGGAAUGGA	Translation	1
Ath-miRN140	CcaLAC17	5	-1	1	22	618	639	GACGCGUGCUUUGUUUGGUUUU	:.. :::.: ::::::::. ::	AGGCCCAGAAAAAGCACGUCUC	Cleavage	1
Ath-miRN141	CcaLAC9	5	-1	1	22	371	392	AUGGAUGACUCAGCCCUAGAGA	:::::::.: :::..::	UUGACAGGGCUGGGACAUUUAU	Cleavage	1
Ath-miRN142	CcaLAC7	5	-1	1	20	1	20	AAAACUUCGCUUGUUGAUAC	:.::::...:: :: ::::	AUGUCAAUGGGCAAAAUUUU	Cleavage	1
Ath-miRN144	CcaLAC2	4.5	-1	1	21	45	65	UCUGCAACCGGAAAGGGGAGC	..:::::..::::::: :	UAAUUCCUUUUUGGUUGCACA	Cleavage	1
Ath-miRN145	CcaLAC15	4.5	-1	1	21	348	368	AAAAUUAGAUCCUUAACUUUU	:::::::::::: .:::	UCAAGUUAAGGAUCAGAUUGG	Cleavage	1
Ath-miRN148	CcaLAC12	4.5	-1	1	22	63	84	UGCUGAGAAGGGAACGCAUGAG	::: : ::.::::. :::::	UGCAUUCAUUUCCUUUCCAGCA	Cleavage	1
Ath-miRN150	CcaLAC14	3.5	-1	1	21	1395	1415	UUUGAUCAUUCUCCAUGAUAG	::.:::: ::.::.:::.:	GGAUUAUGGUGAGUGGUCAGA	Cleavage	1
Ath-miRN152	CcaLAC26	5	-1	1	21	445	465	CAGUUUGUCUUUUCCAACAAC	:::::::..:::: :...:	CUUGUUGGGGAAGAAAGGUUU	Cleavage	1
Ath-miRN152	CcaLAC11	5	-1	1	21	1681	1701	CAGUUUGUCUUUUCCAACAAC	::::::::.:::: ::	AAAAAUGGAAAAGGCAAAAUG	Cleavage	1
Ath-miRN153	CcaLAC34	5	-1	1	21	501	521	UCUGUUGAAUUCUUGCACUAG	: :::.::: :::.: :::	UCACUGCGAGACUUCGAAAGA	Translation	1
Ath-miRN4412	CcaLAC9	4.5	-1	1	20	216	235	UGAUGAUGAUGAUGAUGGUU	::.:.::.::. :.::::.:	AAUCGUCGUCGACGUCAUUA	Cleavage	1
